# Defining the Limits of hPSC Derived Models: hPSC-MSNs Fail to Recapitulate Authentic Striatal Identity

**DOI:** 10.1101/2024.06.25.600518

**Authors:** O. J. M. Bartley, N. N. Vinh, M.J. Lelos, N. M. Williams, S. V. Precious, A. E. Rosser

## Abstract

Human pluripotent stem cells (hPSCs) are increasingly used to model human disease and as donor cells for regenerative medicine. However, the fidelity of hPSC-derived cell types remains a major concern, particularly when these cells are intended to replicate complex or region-specific subtypes, such as those required to explore and treat neurological diseases. Medium spiny neurons (MSNs), the principal projection neurons of the striatum, are one such target cell type relevant to disorders such as Huntington’s disease. While protocols for generating hPSC-derived MSNs (hPSC-MSNs) exist, the extent to which these cells faithfully recapitulate their genuine counterparts is unclear.

Here, we generated isogenic human induced pluripotent stem cells (hiPSCs) from striatal (LGE) and non-neural (fibroblast) fetal tissues, and differentiated them into MSN-like cells alongside a naïve human embryonic stem cell (hESC) line. Using DNA methylation profiling and single-cell RNA sequencing, we systematically compared the epigenetic and transcriptional features of these hPSC-MSNs to authentic fetal MSNs.

Our findings reveal persistent epigenetic signatures inherited from the tissue of origin, which influence differentiation outcomes. While LGE-derived hiPSCs retained elements of a striatal-biased methylome and yielded MSN-like cells with enhanced similarity to authentic MSNs, all hPSC-MSNs remained epigenetically and transcriptionally distinct from genuine MSNs and we identified clusters of hPSC-derived cells with aberrant or incomplete phenotypes.

These results demonstrate that even isogenic hiPSC lines exhibit variable differentiation potential due to residual epigenetic memory and protocol compatibility. We highlight the need for refined protocols and rigorous benchmarking of hPSC-derived models, particularly for regionally specified neuronal subtypes. Our study underscores the complex relationship between epigenetic status, cell lineage, protocol adaptation, and differentiation outcome.

**Paper Summary:** Human pluripotent stem cells (hPSCs) are widely used to study otherwise inaccessible human cell phenotypes. However, ensuring the molecular authenticity of hPSC-derived cell types remains critical, as differences between hPSC-derived cells and their native counterparts may impact the validity of these models. Here, medium spiny neurons (MSNs; relevant for studying basal ganglia function and disorders such as Huntington’s disease), serve as a valuable prototype for evaluating the fidelity of hPSC-derived cell types.

This study generated human induced pluripotent stem cells (hiPSCs) from developing fetal striatal tissues and fibroblasts, differentiating them into MSN-like cells alongside a human embryonic stem cell (hESC) line. Using single-cell RNA sequencing and DNA methylation analysis, we compared these hPSC-derived MSNs to authentic fetal MSNs.

Our findings reveal a significant epigenetic gap between hPSC-derived and authentic MSNs, suggesting that hPSC-MSNs do not acquire a complete and normal striatal epigenome. Additionally, while genetic expression of hPSC-MSNs was striatal-like, it was not equivalent, indicating abberant cells and a failure to reproduce an authentic phoenotype. This study provides insights into the challenges of achieving molecular authenticity in hPSC-derived cells and underscores the need for rigorous evaluation to enhance their utility in research and medicine.
