## Supplementary Table 4 for "Defining the Limits of hPSC Derived Models: hPSC-MSNs Fail to Recapitulate Authentic Striatal Identity"

### Sheet: Sheet1
	Hyper methylated in LiPSCPluri	Hypermethylated in LiPSCMSN		unique genes		shared genes
Count:	415	809		1188		36
	0	0	0	0
	BRD4	C14orf162		BRD4
	TLE3	APC2		TLE3
	ZNF608	FAM124A		ZNF608
	CRB1	DTX3		CRB1
	DCT	PTPN6		DCT
	NDST4	NCRNA00085		NDST4
	MAP1B	DPM2		MAP1B
	AHDC1	RNF175		AHDC1
	ABAT	CHRM1		ABAT
	LOC441204	PAPLN		LOC441204
	BAIAP2	SEMA6C		BAIAP2
	FAM53B	MAP7D1		FAM53B
	BACH2	COL9A3		BACH2
	AGAP1	MTA1		AGAP1
	C2orf34	PAX6		C2orf34
	STK32C	RAX		STK32C
	CACNA2D1	SYT7		CACNA2D1
	RAD51L1	PSMA8		RAD51L1
	HTR2A	KDM6B		HTR2A
	PALLD	FNBP1		PALLD
	CCND2	ESPNL		CCND2
	TNFRSF19	RRAS2		TNFRSF19
	FYN	KIF3C		FYN
	RGR	C1orf113		RGR
	CDK15	PRDM16		CDK15
	LRP2	SAMD14		LRP2
	HERC1	HK2		HERC1
	ADK	LOC254559		ADK
	ZNF238	ATP8A2		ZNF238
	TSPAN2	MRC2		TSPAN2
	TCF12	GABRA5		TCF12
	SUCLG1	SOX2OT		SUCLG1
	LOC727677	C14orf181		LOC727677
	ROBO1	LPHN3		ROBO1
	TLE4	CDK6		TLE4
	POR	C20orf151		POR
	ANKS1B	RTKN		ANKS1B
	SORCS1	NOTCH3		SORCS1
	SIPA1L1	OSTalpha		SIPA1L1
	NCOR2	PTPRS		NCOR2
	SFRP1	CDH13		SFRP1
	PRKCZ	GABRB3		PRKCZ
	PIP4K2B	LAG3		PIP4K2B
	FZD3	STAU2		FZD3
	RAI14	FAM171A2		RAI14
	PRTG	RAI1		PRTG
	NR6A1	GRB7		NR6A1
	PRDM16	PCDHGA4		PRDM16
	VWA3B	RAPGEF1		VWA3B
	GAB1	FERMT1		GAB1
	MSH3	B3GALT4		MSH3
	ANKFN1	DENND1B		ANKFN1
	TMEM169	C22orf15		TMEM169
	SNX2	SPOCK2		SNX2
	CHN2	VIPR2		CHN2
	ACSF3	CREBBP		ACSF3
	CCK	HSPB6		CCK
	AUTS2	TNRC18		AUTS2
	EDARADD	PTPRN2		EDARADD
	UBE4B	RCC2		UBE4B
	DIRC3	ZIC4		DIRC3
	RNF130	EPHB3		RNF130
	SPERT	CAPZB		SPERT
	NAALADL2	NLGN2		NAALADL2
	KDM4B	FBXO47		KDM4B
	MFAP3L	WNT5B		MFAP3L
	CNTN6	CDYL		CNTN6
	CDH2	WIPF3		CDH2
	MCC	SH2B2		MCC
	KBTBD11	FLJ42709		KBTBD11
	CSMD1	PLEKHH1		CSMD1
	MCF2L	AHRR		MCF2L
	THSD4	LNX1		THSD4
	PGPEP1	PRRT1		PGPEP1
	TSKU	C9orf47		TSKU
	PRKCB	MACF1		PRKCB
	BTBD9	MXI1		BTBD9
	C2orf80	ATP10B		C2orf80
	SKI	LHX5		SKI
	TCF7L1	LRRN2		TCF7L1
	ADH4	FHAD1		ADH4
	GLI3	SGMS2		GLI3
	LMO3	TRPV3		LMO3
	AFF3	MYO3B		AFF3
	BNC2	CLDN4		BNC2
	PTPRN2	CBX4		PTPRN2
	ABLIM2	MIB2		ABLIM2
	TNKS	NEURL1B		TNKS
	SLAMF8	GCNT2		SLAMF8
	RBMS1	KCP		RBMS1
	LMO2	YIF1B		LMO2
	CCND1	HLCS		CCND1
	ERBB4	ACADSB		ERBB4
	DIDO1	MAPK8IP3		DIDO1
	SNTG1	PRKD2		SNTG1
	WNT5B	KRT8		WNT5B
	PARK7	PLIN2		PARK7
	C1orf213	HHIPL1		C1orf213
	SYNE1	CNKSR1		SYNE1
	GULP1	RBM47		GULP1
	FRMD6	MINK1		FRMD6
	EXT1	HIC1		EXT1
	AKIRIN2	PLEKHB1		AKIRIN2
	GAS7	LEFTY1		GAS7
	KIAA1598	FGFR1		KIAA1598
	NCALD	CCDC24		NCALD
	KLF12	TMEM88		KLF12
	HCG22	DNMT3A		HCG22
	LIN7A	MAST4		LIN7A
	RBM19	TXNRD1		RBM19
	SAMD13	VWA1		SAMD13
	CADPS2	PON1		CADPS2
	RFX4	BTBD2		RFX4
	ACBD6	MS4A15		ACBD6
	STOML3	APOC1P1		STOML3
	AKT3	FBRSL1		AKT3
	FAM110B	CECR1		FAM110B
	MAP2	TSKS		MAP2
	ZNF217	PRKCG		ZNF217
	RTN1	PIK3R5		RTN1
	NFASC	MAST1		NFASC
	CSRNP3	FAT1		CSRNP3
	SORBS2	TRIM13		SORBS2
	PARVA	C12orf56		PARVA
	RNF150	PRTFDC1		RNF150
	CAMK2A	TSPAN4		CAMK2A
	GPR39	TNFAIP8		GPR39
	MSI2	CLEC14A		MSI2
	ETV6	CALHM2		ETV6
	XPR1	C20orf195		XPR1
	RNF165	CLIP2		RNF165
	PARD3B	KCNH3		PARD3B
	FMNL2	DUOX1		FMNL2
	SPSB4	NOSIP		SPSB4
	RASGEF1C	SRCIN1		RASGEF1C
	MPPED1	OTX1		MPPED1
	TUBA1A	ARHGAP27		TUBA1A
	PLEKHA5	IGDCC4		PLEKHA5
	LLGL1	LIMCH1		LLGL1
	C1orf201	LHX2		C1orf201
	SRRM4	TH		SRRM4
	TTF2	MIR548F5		TTF2
	RERE	ADAMTS9		RERE
	GRIP1	NBEAL2		GRIP1
	DENND1A	EMX2OS		DENND1A
	FAM69B	ATP5G2		FAM69B
	GPT2	RPS6KA2		GPT2
	EGF	KDM2B		EGF
	RHBDF2	SYNE2		RHBDF2
	MAPK10	SOAT2		MAPK10
	CACNA1H	C10orf11		CACNA1H
	WSCD1	TMPRSS12		WSCD1
	AP4S1	CD58		AP4S1
	PLXNA2	NOXO1		PLXNA2
	NCKAP5	FCHO1		NCKAP5
	ABR	PWWP2B		ABR
	LOC645323	FLJ42875		LOC645323
	GOLSYN	DLL1		GOLSYN
	MECOM	MRPS27		MECOM
	FNDC3B	IER3		FNDC3B
	CASC2	TTYH3		CASC2
	SPATA5	ZFR		SPATA5
	IL17RD	CAMK2B		IL17RD
	ATP8A2	LTBR		ATP8A2
	MEIS2	SLC7A11		MEIS2
	GNG7	C1orf210		GNG7
	SHROOM3	HLA-DPB1		SHROOM3
	TRPM1	MYEOV		TRPM1
	L3MBTL2	CACNA1I		L3MBTL2
	SLC39A11	SEMA5B		SLC39A11
	DLG2	ELMO3		DLG2
	SLC18A1	FIGNL2		SLC18A1
	RNF145	FAM65B		RNF145
	KLF7	EGFL8		KLF7
	ALPK1	THOC7		ALPK1
	IGFBPL1	AGAP1		IGFBPL1
	GPSM2	SPATA18		GPSM2
	KIAA0247	CBX8		KIAA0247
	KLHL5	FAIM		KLHL5
	HCRT	AFF3		HCRT
	SRBD1	MIR367		SRBD1
	TMTC4	LRCH3		TMTC4
	OSBPL5	VPS37D		OSBPL5
	XKR7	FEZF2		XKR7
	ERC1	AGRN		ERC1
	HS6ST1	AZI1		HS6ST1
	LSM7	NR1I2		LSM7
	STK39	PPP1R16B		STK39
	FAM69C	ZEB2		FAM69C
	EXD3	TMEM216		EXD3
	HS3ST3B1	TLL2		HS3ST3B1
	SMOC1	TMEM190		SMOC1
	A2BP1	SQSTM1		A2BP1
	RASA3	POLD2		RASA3
	ADCY3	HYAL2		ADCY3
	SPATA13	SLC7A8		SPATA13
	PDGFC	RING1		PDGFC
	FAM181A	ZNF628		FAM181A
	MYT1	PLAGL1		MYT1
	BDH1	GATA4		BDH1
	PKHD1	FAM59A		PKHD1
	ANKRD32	STAP2		ANKRD32
	NKAIN3	POU5F1		NKAIN3
	BMPER	AHDC1		BMPER
	KCNQ1	ELL3		KCNQ1
	PGM1	SLC2A13		PGM1
	LAMC1	SLC27A1		LAMC1
	PITPNC1	CD300A		PITPNC1
	RSPO1	ZNF362		RSPO1
	FTO	ARAP3		FTO
	ATG4B	TPPP3		ATG4B
	DICER1	EPS8L2		DICER1
	RGMB	MDFIC		RGMB
	RAPGEF2	CPN2		RAPGEF2
	FGD6	ME3		FGD6
	MAML3	PSKH2		MAML3
	NHSL1	RAB3IL1		NHSL1
	PCDH10	ADAR		PCDH10
	PDPN	CAPN1		PDPN
	LOC399959	SLC23A1		LOC399959
	PDE3A	C18orf1		PDE3A
	ARHGAP15	ANO3		ARHGAP15
	LANCL1	ASAM		LANCL1
	SLC7A11	L1TD1		SLC7A11
	MIR219-1	GSX2		MIR219-1
	SLC1A6	LMF1		SLC1A6
	YPEL2	C1orf187		YPEL2
	RUFY3	CDX1		RUFY3
	WIPF1	CCDC88B		WIPF1
	LOC284798	APOBEC3H		LOC284798
	USP54	TBC1D22A		USP54
	PPP2R2B	FMNL2		PPP2R2B
	CTNNA1	RARG		CTNNA1
	USP6NL	IER5		USP6NL
	KMO	SMAD2		KMO
	TSSC1	ZBTB16		TSSC1
	ATXN10	YPEL3		ATXN10
	CMIP	NRXN3		CMIP
	AKAP6	BCL9L		AKAP6
	KCNJ4	ACBD4		KCNJ4
	ACOX3	PCOLCE		ACOX3
	DYNC2H1	SGSM1		DYNC2H1
	CHST3	SOD3		CHST3
	LIX1	HAPLN1		LIX1
	ENPP2	ARID3A		ENPP2
	ALK	SLC1A3		ALK
	TOX	BTBD19		TOX
	ATXN1	CD7		ATXN1
	SART3	LPIN1		SART3
	SIL1	RASSF4		SIL1
	TSPAN5	STRA6		TSPAN5
	SLC6A9	TULP1		SLC6A9
	SDK1	RAB25		SDK1
	SLC1A7	TMEM49		SLC1A7
	TCF7L2	MYL9		TCF7L2
	DIS3L2	C19orf46		DIS3L2
	KAT2B	FUT2		KAT2B
	ACSS3	CYP7B1		ACSS3
	SORCS2	MST1R		SORCS2
	AMBN	TMED7-TICAM2		AMBN
	TEAD1	PNPLA6		TEAD1
	SLC22A23	SH3BP4		SLC22A23
	PCBP2	HMG20B		PCBP2
	WWP2	KIAA1383		WWP2
	C6orf94	PHLDB3		C6orf94
	FBXW11	PPP1R9A		FBXW11
	SLAIN1	C19orf22		SLAIN1
	GPR176	CSMD1		GPR176
	ARHGEF3	SLC39A14		ARHGEF3
	VTI1A	GPRC5C		VTI1A
	NRG1	TRAPPC9		NRG1
	ODZ4	APOB		ODZ4
	B3GALT2	DRD4		B3GALT2
	EYS	LOC284276		EYS
	ABHD3	CAND2		ABHD3
	SCG2	MIR564		SCG2
	MYST4	NR2F1		MYST4
	AFAP1	LOC100130987		AFAP1
	COL4A4	F11		COL4A4
	ARL3	ACP5		ARL3
	S100B	STAT6		S100B
	WDR70	C1QL1		WDR70
	AKAP13	APOC1		AKAP13
	SND1	TP53		SND1
	SOX6	NR2E1		SOX6
	NRP1	ZNF385A		NRP1
	MAD1L1	BCAS3		MAD1L1
	KIDINS220	EHBP1L1		KIDINS220
	PHC2	SFRP2		PHC2
	SLC35F3	ST6GAL1		SLC35F3
	CYFIP2	ZFHX3		CYFIP2
	TMEM90A	C11orf75		TMEM90A
	CXXC5	CARHSP1		CXXC5
	TRPS1	PLEKHH3		TRPS1
	KCND3	DGKZ		KCND3
	CNTN5	MARVELD2		CNTN5
	ZBTB20	SH3BP5		ZBTB20
	LRP5	DIDO1		LRP5
	GMDS	NLRP3		GMDS
	ZFHX4	MIR150		ZFHX4
	GARNL3	PARP9		GARNL3
	INPP5A	ANO8		INPP5A
	ABTB2	NUDT19		ABTB2
	SIK3	FAM176B		SIK3
	CTBP1	PLCL2		CTBP1
	DGKZ	C8orf42		DGKZ
	ASTN2	LOC646405		ASTN2
	PBX3	COL9A1		PBX3
	KIAA1026	LAMC2		KIAA1026
	NELL2	PVT1		NELL2
	MEIS1	EFCAB2		MEIS1
	PTPRA	C1orf229		PTPRA
	KHDRBS3	NXPH4		KHDRBS3
	F2RL2	RBM38		F2RL2
	C4orf44	TCL1A		C4orf44
	AGBL4	SRRM4		AGBL4
	VPS53	KCNK7		VPS53
	NINJ2	NKAIN3		NINJ2
	JARID2	VILL		JARID2
	MPP5	CRB2		MPP5
	TACC2	PEX14		TACC2
	RGS20	KIF26B		RGS20
	PACRG	CYP11A1		PACRG
	DPYD	TSTD1		DPYD
	FSTL4	ALOX12		FSTL4
	DIP2C	COMMD7		DIP2C
	FOXN3	SMAD3		FOXN3
	AATF	PLCB2		AATF
	PDE4B	C20orf199		PDE4B
	CASZ1	THPO		CASZ1
	RPTOR	H6PD		RPTOR
	CELSR1	KLHL35		CELSR1
	KIF5C	ZNF786		KIF5C
	GABBR1	GPX5		GABBR1
	FAF1	MYO1C		FAF1
	KIAA1614	FKBP11		KIAA1614
	MARCH8	ANXA4		MARCH8
	MEG3	SLFN12		MEG3
	CDH8	ERI3		CDH8
	GPATCH4	SCNN1A		GPATCH4
	LDLRAD3	STAB1		LDLRAD3
	TULP4	F10		TULP4
	SCFD2	NHLH2		SCFD2
	NOTCH1	MACC1		NOTCH1
	RNU5E	WNT10A		RNU5E
	PPARGC1A	CARD11		PPARGC1A
	SPON1	C17orf28		SPON1
	MTUS1	ARTN		MTUS1
	PBX1	PRSS8		PBX1
	PTPRC	IL4R		PTPRC
	FLJ22536	TRPM4		FLJ22536
	SPAG16	TBPL2		SPAG16
	CASQ1	GRHL3		CASQ1
	PLCH1	TCIRG1		PLCH1
	TMCC1	STEAP2		TMCC1
	THRB	EBF1		THRB
	VAT1L	PION		VAT1L
	NOX4	DCHS1		NOX4
	TMEM51	KCNE3		TMEM51
	PAPSS2	LRRC3B		PAPSS2
	NUMA1	C2orf65		NUMA1
	LCP1	HIST1H4L		LCP1
	LPP	PON3		LPP
	RANBP3L	TRIO		RANBP3L
	CUBN	NRCAM		CUBN
	TMC3	TCF21		TMC3
	CUGBP2	OPCML		CUGBP2
	SLIT3	RAB19		SLIT3
	SPRY4	SLC9A10		SPRY4
	MAN1C1	LOC100132215		MAN1C1
	NIN	LOC145845		NIN
	TRAPPC9	FOXN3		TRAPPC9
	MCTP1	MAPKAPK3		MCTP1
	CABC1	KRT18		CABC1
	GPR98	P2RX3		GPR98
	TNS3	C14orf73		TNS3
	ZNF668	RARA		ZNF668
	MAFK	LTBP4		MAFK
	TSNARE1	C14orf115		TSNARE1
	CUX2	MGAT3		CUX2
	STX8	NPR2		STX8
	IGSF9B	ST6GALNAC2		IGSF9B
	RGNEF	IZUMO1		RGNEF
	OSBPL10	LRIT1		OSBPL10
	CELSR2	SLFNL1		CELSR2
	SLC6A6	TMC8		SLC6A6
	WHSC1L1	C6orf204		WHSC1L1
	MGC16025	PNKD		MGC16025
	C10orf11	HLA-DMA		C10orf11
	C1QTNF1	TFR2		C1QTNF1
	DOT1L	BTC		DOT1L
	C8orf76	STX1B		C8orf76
	LRRN3	LHFPL2		LRRN3
	FOXP2	NEBL		FOXP2
	POLK	ABHD2		POLK
	MPPED2	PCDHGB5		MPPED2
	ASS1	FGF18		ASS1
	IQSEC1	CRIP2		IQSEC1
	CROCC	KCNQ1		CROCC
	PRKCA	LRPAP1		PRKCA
	FLJ20184	RCCD1		FLJ20184
	LTBP1	CPLX2		LTBP1
	FBXW7	LATS1		FBXW7
	HRNBP3	GRAMD3		HRNBP3
	GPM6A	NR4A2		GPM6A
	FGF14	TBKBP1		FGF14
	PTPRS	KAZALD1		PTPRS
	DYNC1I2	B4GALNT1		DYNC1I2
	DPP6	ANKRD11		DPP6
	USP7	FAM59B		USP7
	MRPS28	SLC15A3		MRPS28
	C14orf159	MOG		C14orf159
	HIVEP3	HPSE2		HIVEP3
	CTBP2	ZNF281		CTBP2
	EXOC4	SEL1L3		EXOC4
		DNMT3B		C14orf162
		GDPD5		APC2
		LPIN3		FAM124A
		LRRC8D		DTX3
		TMTC1		PTPN6
		TEAD3		NCRNA00085
		RFX8		DPM2
		SARM1		RNF175
		GLI3		CHRM1
		C17orf72		PAPLN
		VDAC2		SEMA6C
		NALCN		MAP7D1
		CDKL4		COL9A3
		CSRNP1		MTA1
		ETV2		PAX6
		MGC70857		RAX
		STARD10		SYT7
		CCDC85A		PSMA8
		SLITRK5		KDM6B
		SPRY4		FNBP1
		SLC17A9		ESPNL
		CYFIP2		RRAS2
		SLC22A20		KIF3C
		OTX2OS1		C1orf113
		TRAF1		SAMD14
		CABLES1		HK2
		KIAA1614		LOC254559
		CCL28		MRC2
		CADM4		GABRA5
		CUX1		SOX2OT
		FAM189B		C14orf181
		C3orf64		LPHN3
		RNF135		CDK6
		MDGA1		C20orf151
		DNAJB5		RTKN
		RBPMS		NOTCH3
		C2orf63		OSTalpha
		EFR3B		CDH13
		LOC387646		GABRB3
		SLC11A2		LAG3
		MGC45800		STAU2
		RPS6KA1		FAM171A2
		DZIP1		RAI1
		FAM5C		GRB7
		RFX1		PCDHGA4
		SLC43A3		RAPGEF1
		ACAA1		FERMT1
		PRRT3		B3GALT4
		SERPING1		DENND1B
		COL1A2		C22orf15
		GEFT		SPOCK2
		FBXL15		VIPR2
		PLEKHG3		CREBBP
		LAMA4		HSPB6
		PODXL		TNRC18
		DPPA4		RCC2
		NINJ2		ZIC4
		FOXP4		EPHB3
		PIK3R2		CAPZB
		UGT3A1		NLGN2
		BST1		FBXO47
		C2orf29		CDYL
		COX7A1		WIPF3
		TRIM38		SH2B2
		XKR6		FLJ42709
		DARS		PLEKHH1
		IGF2AS		AHRR
		ACP6		LNX1
		SEMA6B		PRRT1
		MECOM		C9orf47
		MACROD1		MACF1
		HCCA2		MXI1
		TRABD		ATP10B
		MIR135B		LHX5
		TTC4		LRRN2
		C7orf51		FHAD1
		IFI30		SGMS2
		DENND3		TRPV3
		SCN1B		MYO3B
		ACCS		CLDN4
		KCNH2		CBX4
		NSD1		MIB2
		IMMP2L		NEURL1B
		TMEM220		GCNT2
		SALL4		KCP
		EFCAB4B		YIF1B
		MEX3B		HLCS
		TRIM14		ACADSB
		AGPAT2		MAPK8IP3
		KCNQ4		PRKD2
		ANK1		KRT8
		ASIP		PLIN2
		VAX1		HHIPL1
		CNKSR3		CNKSR1
		C20orf96		RBM47
		ZMIZ1		MINK1
		GPR62		HIC1
		RORA		PLEKHB1
		LOC100192378		LEFTY1
		TSPAN18		FGFR1
		CASZ1		CCDC24
		KCNIP2		TMEM88
		AP1S3		DNMT3A
		ATP8A1		MAST4
		C20orf117		TXNRD1
		NLRX1		VWA1
		ZDHHC1		PON1
		ZNF551		BTBD2
		FKBP5		MS4A15
		PDGFRB		APOC1P1
		TCP11		FBRSL1
		GPD2		CECR1
		SH3BP1		TSKS
		ALPK3		PRKCG
		NUP210		PIK3R5
		CD47		MAST1
		GLUL		FAT1
		MDFI		TRIM13
		ETS1		C12orf56
		PPP1R16A		PRTFDC1
		PTGIS		TSPAN4
		COL16A1		TNFAIP8
		WWTR1		CLEC14A
		CD40		CALHM2
		LOC146880		C20orf195
		ENPP6		CLIP2
		VWF		KCNH3
		CFLAR		DUOX1
		TBC1D8		NOSIP
		PPHLN1		SRCIN1
		OXR1		OTX1
		ERN2		ARHGAP27
		DGKA		IGDCC4
		COMMD3		LIMCH1
		ADAMTS10		LHX2
		EFNA2		TH
		SDCCAG8		MIR548F5
		MIR141		ADAMTS9
		COL11A2		NBEAL2
		MUC1		EMX2OS
		CCDC83		ATP5G2
		GDNF		RPS6KA2
		B3GALTL		KDM2B
		PNMT		SYNE2
		OAF		SOAT2
		SLC2A10		TMPRSS12
		MRGPRF		CD58
		PHAX		NOXO1
		KIAA0284		FCHO1
		CD37		PWWP2B
		TRIM71		FLJ42875
		GNAO1		DLL1
		NXN		MRPS27
		NRXN2		IER3
		MGC34034		TTYH3
		GAMT		ZFR
		CLLU1		CAMK2B
		BAHCC1		LTBR
		GRASP		C1orf210
		SLC22A23		HLA-DPB1
		C7orf29		MYEOV
		CGNL1		CACNA1I
		PTCH1		SEMA5B
		PHLDB1		ELMO3
		C9orf167		FIGNL2
		ALS2CL		FAM65B
		TMEM200C		EGFL8
		MIR124-2		THOC7
		QPRT		SPATA18
		RIPK4		CBX8
		VAMP8		FAIM
		C10orf76		MIR367
		ZC3HAV1L		LRCH3
		RNF13		VPS37D
		PALLD		FEZF2
		PRICKLE1		AGRN
		DTX1		AZI1
		CYP26C1		NR1I2
		MAMDC2		PPP1R16B
		CBLC		ZEB2
		LTBP3		TMEM216
		FAM46B		TLL2
		TAGLN		TMEM190
		ABR		SQSTM1
		PDZD8		POLD2
		GNG12		HYAL2
		WDR52		SLC7A8
		GRHL2		RING1
		RHOD		ZNF628
		CCDC106		PLAGL1
		PLSCR3		GATA4
		CCDC50		FAM59A
		MAN2B1		STAP2
		PPFIA3		POU5F1
		KIF5A		ELL3
		LOC158381		SLC2A13
		ESRRG		SLC27A1
		POLR3G		CD300A
		ARAP1		ZNF362
		DNAJC15		ARAP3
		ESAM		TPPP3
		TMEM106A		EPS8L2
		ANKRD13B		MDFIC
		FSTL4		CPN2
		RBPMS2		ME3
		DUPD1		PSKH2
		FAM159A		RAB3IL1
		PC		ADAR
		TBX2		CAPN1
		NANOG		SLC23A1
		KCTD16		C18orf1
		SGMS1		ANO3
		MEIS3		ASAM
		MMEL1		L1TD1
		ANKS1B		GSX2
		TMEM159		LMF1
		TSHZ2		C1orf187
		HRNBP3		CDX1
		LRP4		CCDC88B
		PAH		APOBEC3H
		ITPK1		TBC1D22A
		CCND3		RARG
		RPS6KA4		IER5
		FES		SMAD2
		TMEM206		ZBTB16
		UBE2QL1		YPEL3
		BMP7		NRXN3
		PGS1		BCL9L
		TTBK1		ACBD4
		KCNK15		PCOLCE
		SLC30A10		SGSM1
		GLT1D1		SOD3
		IGSF9		HAPLN1
		ZNF581		ARID3A
		PRKAR1B		SLC1A3
		KIRREL3		BTBD19
		MEST		CD7
		ITGA2B		LPIN1
		FZD5		RASSF4
		SLC29A1		STRA6
		TMEM92		TULP1
		NFIC		RAB25
		DOK1		TMEM49
		GRIA1		MYL9
		FAR2		C19orf46
		TNFRSF10D		FUT2
		AKAP12		CYP7B1
		LOC149134		MST1R
		FMOD		TMED7-TICAM2
		ZAK		PNPLA6
		MAGI1		SH3BP4
		TBC1D14		HMG20B
		PDCD1		KIAA1383
		RSPH6A		PHLDB3
		FLJ37453		PPP1R9A
		EFNA1		C19orf22
		SLCO3A1		SLC39A14
		PGCP		GPRC5C
		MAPK13		APOB
		CYTL1		DRD4
		NSUN7		LOC284276
		FLNC		CAND2
		SHANK3		MIR564
		FSTL1		NR2F1
		SARDH		LOC100130987
		EPHX3		F11
		SPEG		ACP5
		FAM38B		STAT6
		RALGPS2		C1QL1
		C16orf70		APOC1
		CUGBP2		TP53
		CTSO		NR2E1
		CTNNA3		ZNF385A
		COCH		BCAS3
		H2AFY		EHBP1L1
		COL4A2		SFRP2
		DSCAML1		ST6GAL1
		SLC2A7		ZFHX3
		PAPSS1		C11orf75
		NTM		CARHSP1
		CRYL1		PLEKHH3
		SIGMAR1		MARVELD2
		GSDMD		SH3BP5
		MARK2		NLRP3
		MAPK11		MIR150
		CORO7		PARP9
		CYB561		ANO8
		GCLC		NUDT19
		C8orf85		FAM176B
		GALNT9		PLCL2
		PTPRF		C8orf42
		WFDC2		LOC646405
		GMPPA		COL9A1
		OTOF		LAMC2
		ZFP42		PVT1
		PCDHB3		EFCAB2
		KHNYN		C1orf229
		ILDR2		NXPH4
		DPCR1		RBM38
		ARSI		TCL1A
		GPC2		KCNK7
		C1orf168		VILL
		ANAPC4		CRB2
		PRKCDBP		PEX14
		EPHA6		KIF26B
		LOC144571		CYP11A1
		ABCB4		TSTD1
		LDB2		ALOX12
		LOC100134368		COMMD7
		VAV2		SMAD3
		MUC12		PLCB2
		PLEKHG5		C20orf199
		DLX1		THPO
		CHRNE		H6PD
		RGS22		KLHL35
		C4orf38		ZNF786
		CATSPER4		GPX5
		ANO1		MYO1C
		LTB4R2		FKBP11
		ATP10A		ANXA4
		C4orf37		SLFN12
		OCA2		ERI3
		TNFRSF10C		SCNN1A
		OPA3		STAB1
		RNF219		F10
		TKT		NHLH2
		GNPDA1		MACC1
		C1orf173		WNT10A
		BCR		CARD11
		AQP2		C17orf28
		TMEM132B		ARTN
		OTX2		PRSS8
		CABYR		IL4R
		PKP1		TRPM4
		RNF39		TBPL2
		CACNG7		GRHL3
		ACCN2		TCIRG1
		UBE2E2		STEAP2
		PRNP		EBF1
		CXXC5		PION
		LDHA		DCHS1
		C1orf216		KCNE3
		PTPRU		LRRC3B
		GLIPR1L2		C2orf65
		NACC2		HIST1H4L
		PEBP4		PON3
		RYR3		TRIO
		MAGI2		NRCAM
		FLJ40504		TCF21
		ZNF202		OPCML
		ADPRH		RAB19
		NECAB2		SLC9A10
		TDRD5		LOC100132215
		BID		LOC145845
		AP2A2		MAPKAPK3
		PRDM1		KRT18
		MTL5		P2RX3
		IL17D		C14orf73
		ZNF311		RARA
		SELM		LTBP4
		LOC100128239		C14orf115
		HSPB9		MGAT3
		TRPM8		NPR2
		BMI1		ST6GALNAC2
		DNM1		IZUMO1
		MEF2C		LRIT1
		KLF5		SLFNL1
		MAP1D		TMC8
		PCDHAC2		C6orf204
		TUBA1C		PNKD
		FBXO43		HLA-DMA
		SNORD12B		TFR2
		NMRAL1		BTC
		FBXL16		STX1B
		COL9A2		LHFPL2
		MEIS1		NEBL
		PGAP2		ABHD2
		SLC16A3		PCDHGB5
		DLGAP2		FGF18
		TOX		CRIP2
		HIST1H4F		LRPAP1
		CASP9		RCCD1
		SPATS2		CPLX2
		SSPO		LATS1
		BCL11B		GRAMD3
		C14orf23		NR4A2
		UCKL1		TBKBP1
		CNTNAP1		KAZALD1
		PLBD1		B4GALNT1
		DIXDC1		ANKRD11
		IFNGR2		FAM59B
		MYO9B		SLC15A3
		THBS4		MOG
		SNCA		HPSE2
				ZNF281
				SEL1L3
				DNMT3B
				GDPD5
				LPIN3
				LRRC8D
				TMTC1
				TEAD3
				RFX8
				SARM1
				C17orf72
				VDAC2
				NALCN
				CDKL4
				CSRNP1
				ETV2
				MGC70857
				STARD10
				CCDC85A
				SLITRK5
				SLC17A9
				SLC22A20
				OTX2OS1
				TRAF1
				CABLES1
				CCL28
				CADM4
				CUX1
				FAM189B
				C3orf64
				RNF135
				MDGA1
				DNAJB5
				RBPMS
				C2orf63
				EFR3B
				LOC387646
				SLC11A2
				MGC45800
				RPS6KA1
				DZIP1
				FAM5C
				RFX1
				SLC43A3
				ACAA1
				PRRT3
				SERPING1
				COL1A2
				GEFT
				FBXL15
				PLEKHG3
				LAMA4
				PODXL
				DPPA4
				FOXP4
				PIK3R2
				UGT3A1
				BST1
				C2orf29
				COX7A1
				TRIM38
				XKR6
				DARS
				IGF2AS
				ACP6
				SEMA6B
				MACROD1
				HCCA2
				TRABD
				MIR135B
				TTC4
				C7orf51
				IFI30
				DENND3
				SCN1B
				ACCS
				KCNH2
				NSD1
				IMMP2L
				TMEM220
				SALL4
				EFCAB4B
				MEX3B
				TRIM14
				AGPAT2
				KCNQ4
				ANK1
				ASIP
				VAX1
				CNKSR3
				C20orf96
				ZMIZ1
				GPR62
				RORA
				LOC100192378
				TSPAN18
				KCNIP2
				AP1S3
				ATP8A1
				C20orf117
				NLRX1
				ZDHHC1
				ZNF551
				FKBP5
				PDGFRB
				TCP11
				GPD2
				SH3BP1
				ALPK3
				NUP210
				CD47
				GLUL
				MDFI
				ETS1
				PPP1R16A
				PTGIS
				COL16A1
				WWTR1
				CD40
				LOC146880
				ENPP6
				VWF
				CFLAR
				TBC1D8
				PPHLN1
				OXR1
				ERN2
				DGKA
				COMMD3
				ADAMTS10
				EFNA2
				SDCCAG8
				MIR141
				COL11A2
				MUC1
				CCDC83
				GDNF
				B3GALTL
				PNMT
				OAF
				SLC2A10
				MRGPRF
				PHAX
				KIAA0284
				CD37
				TRIM71
				GNAO1
				NXN
				NRXN2
				MGC34034
				GAMT
				CLLU1
				BAHCC1
				GRASP
				C7orf29
				CGNL1
				PTCH1
				PHLDB1
				C9orf167
				ALS2CL
				TMEM200C
				MIR124-2
				QPRT
				RIPK4
				VAMP8
				C10orf76
				ZC3HAV1L
				RNF13
				PRICKLE1
				DTX1
				CYP26C1
				MAMDC2
				CBLC
				LTBP3
				FAM46B
				TAGLN
				PDZD8
				GNG12
				WDR52
				GRHL2
				RHOD
				CCDC106
				PLSCR3
				CCDC50
				MAN2B1
				PPFIA3
				KIF5A
				LOC158381
				ESRRG
				POLR3G
				ARAP1
				DNAJC15
				ESAM
				TMEM106A
				ANKRD13B
				RBPMS2
				DUPD1
				FAM159A
				PC
				TBX2
				NANOG
				KCTD16
				SGMS1
				MEIS3
				MMEL1
				TMEM159
				TSHZ2
				LRP4
				PAH
				ITPK1
				CCND3
				RPS6KA4
				FES
				TMEM206
				UBE2QL1
				BMP7
				PGS1
				TTBK1
				KCNK15
				SLC30A10
				GLT1D1
				IGSF9
				ZNF581
				PRKAR1B
				KIRREL3
				MEST
				ITGA2B
				FZD5
				SLC29A1
				TMEM92
				NFIC
				DOK1
				GRIA1
				FAR2
				TNFRSF10D
				AKAP12
				LOC149134
				FMOD
				ZAK
				MAGI1
				TBC1D14
				PDCD1
				RSPH6A
				FLJ37453
				EFNA1
				SLCO3A1
				PGCP
				MAPK13
				CYTL1
				NSUN7
				FLNC
				SHANK3
				FSTL1
				SARDH
				EPHX3
				SPEG
				FAM38B
				RALGPS2
				C16orf70
				CTSO
				CTNNA3
				COCH
				H2AFY
				COL4A2
				DSCAML1
				SLC2A7
				PAPSS1
				NTM
				CRYL1
				SIGMAR1
				GSDMD
				MARK2
				MAPK11
				CORO7
				CYB561
				GCLC
				C8orf85
				GALNT9
				PTPRF
				WFDC2
				GMPPA
				OTOF
				ZFP42
				PCDHB3
				KHNYN
				ILDR2
				DPCR1
				ARSI
				GPC2
				C1orf168
				ANAPC4
				PRKCDBP
				EPHA6
				LOC144571
				ABCB4
				LDB2
				LOC100134368
				VAV2
				MUC12
				PLEKHG5
				DLX1
				CHRNE
				RGS22
				C4orf38
				CATSPER4
				ANO1
				LTB4R2
				ATP10A
				C4orf37
				OCA2
				TNFRSF10C
				OPA3
				RNF219
				TKT
				GNPDA1
				C1orf173
				BCR
				AQP2
				TMEM132B
				OTX2
				CABYR
				PKP1
				RNF39
				CACNG7
				ACCN2
				UBE2E2
				PRNP
				LDHA
				C1orf216
				PTPRU
				GLIPR1L2
				NACC2
				PEBP4
				RYR3
				MAGI2
				FLJ40504
				ZNF202
				ADPRH
				NECAB2
				TDRD5
				BID
				AP2A2
				PRDM1
				MTL5
				IL17D
				ZNF311
				SELM
				LOC100128239
				HSPB9
				TRPM8
				BMI1
				DNM1
				MEF2C
				KLF5
				MAP1D
				PCDHAC2
				TUBA1C
				FBXO43
				SNORD12B
				NMRAL1
				FBXL16
				COL9A2
				PGAP2
				SLC16A3
				DLGAP2
				HIST1H4F
				CASP9
				SPATS2
				SSPO
				BCL11B
				C14orf23
				UCKL1
				CNTNAP1
				PLBD1
				DIXDC1
				IFNGR2
				MYO9B
				THBS4
				SNCA
