## Supplementary Table 5 for "Defining the Limits of hPSC Derived Models: hPSC-MSNs Fail to Recapitulate Authentic Striatal Identity"

### Sheet: Sheet1
	Hyper methylated in F_iPSC_MSN	Hypermethylated in L_iPSC_MSN		unique genes		shared genes
Count:	7	11		16		2
	0	0		0
	COL22A1	CBLN4		COL22A1
	MYORG	CFHR4		OR5AS1
	OR10AG1	CNTNAP1		XYLT1
	OR5AS1	COL22A1		MYORG
	OR8U8	FAM135B		OR8U8
	TRIM61	GABRG2		TRIM61
	XYLT1	KCNK9		OR10AG1
		SCARF2		FAM135B
		SIM1		KCNK9
		SMARCA2		SIM1
		XYLT1		SMARCA2
				GABRG2
				SCARF2
				CNTNAP1
				CBLN4
				CFHR4
